# Dung beetles as vertebrate samplers – a test of high throughput analysis of dung beetle iDNA

**DOI:** 10.1101/2021.02.10.430568

**Authors:** Rosie Drinkwater, Elizabeth L. Clare, Arthur Y. C. Chung, Stephen J. Rossiter, Eleanor M. Slade

## Abstract

The application of environmental DNA (eDNA) sampling in biodiversity surveys has gained widespread acceptance, especially in aquatic systems where free eDNA can be readily collected by filtering water. In terrestrial systems, eDNA-based approaches for assaying vertebrate biodiversity have tended to rely on blood-feeding invertebrates, including leeches and mosquitoes (termed invertebrate-derived DNA or iDNA). However, a key limitation of using blood-feeding taxa as samplers is that they are difficult to trap, and, in the case of leeches, are highly restricted to humid forest ecosystems. Dung beetles (superfamily Scarabaeoidea) feed on the faecal matter of terrestrial vertebrates and offer several potential benefits over blood-feeding invertebrates as samplers of vertebrate DNA. Importantly, these beetles can be easily captured in large numbers using simple, inexpensive baited traps; are globally distributed; and also occur in a wide range of biomes, allowing mammal diversity to be compared across habitats. In this exploratory study, we test the potential utility of dung beetles as vertebrate samplers by sequencing the mammal DNA contained within their guts. First, using a controlled feeding experiment, we show that mammalian DNA can be retrieved from the guts of large dung beetles (*Catharsius renaudpauliani*) for up to 10 hours after feeding. Second, by combining high-throughput sequencing of a multi-species assemblage of dung beetles with PCR replicates, we show that multiple mammal taxa can be identified with high confidence. By providing preliminary evidence that dung beetles can be used as a source of mammal DNA, our study highlights the potential for this widespread group to be used in future biodiversity monitoring surveys.
