## Supplemental table 1 for "Dung beetles as vertebrate samplers – a test of high throughput analysis of dung beetle iDNA"

### Sheet: Supp. Table 1
Table S1. Taxa included in the 16S reference database. Modified from Drinkwater et al. 2018, as the same reference database was used for these analyses. All publicly available sequences from GenBank.
Class	Order	Family	Genus	Species
Actinopterygii
	Cypriniformes	Cyprinidae	Leptobarbus	hoevenii
Aves
	Galliformes	Phasianidae	Gallus	gallus
Mammalia
	Artiodactyla	Bovidae	Bos	javanicus
			Bos	taurus
		Cervidae	Cervus	unicolor
			Muntiacus	atherodes
			Muntiacus	muntjak
			Rusa	unicolor
		Giraffidae	Giraffa	camelopardalis
		Suidae	Sus	barbatus
		Tragulidae	Tragulus	kanchil
			Tragulus	Napu
	Carnivora	Canidae	Canis	lupus
		Felidae	Catopuma	badia
			Neofelis	nebulosa
			Pardofelis	marmorata
			Prionailurus	bengalensis
			Prionailurus	planiceps
		Herpestidae	Urva	brachyura
		Urva	semitorquata
	Mustelidae	Mustela	nudipes
			Aonyx	cinerea
			Lutra	sumatrana
			Lutrogale	perspicillata
			Martes	flavigula
			Melogale	moschata
		Prionodontidae	Prionodon	linsang
		Ursidae	Helarctos	malayanus
		Viverridae	Arctictis	binturong
			Arctogalidia	trivirgata
			Civettictis	civetta
			Cynogale	bennetti
			Diplogale	hosei
			Hemigalus	derbyanus
			Paguma	larvata
			Paradoxurus	hermaphroditus
			Viverra	tangalunga
	Dermoptera	Cynocephalidae	Galeopterus	variegatus
	Eulipotyphla	Erinaceidae	Echinosorex	gymnura
			Hylomys	suillus
		Soricidae	Chimarrogale	himalayica
			Crocidura	foetida
			Crocidura	fuliginosa
			Suncus	etruscus
			Suncus	murinus
	Perissodactyla	Rhinocerotidae	Dicerorhinus	sumatrensis
	Pholidota	Manidae	Manis	javanica
	Primates	Cercopithecidae	Macaca	fascicularis
			Macaca	nemestrina
			Nasalis	larvatus
			Trachypithecus	cristatus
		Hominidae	Homo	sapiens
			Pongo	pygmaeus
		Hylobatidae	Hylobates	muelleri
		Lorisidae	Nycticebus	coucang
		Tarsidae	Tarsius	bancanus
	Proboscidea	Elephantidae	Elephas	maximus
	Rodentia	Hystricidae	Hystrix	brachyurus
			Hystrix	indica
			Trichys	fasciculata
		Muridae	Leopoldamys	sabanus
			Maxomys	surifer
			Maxomys	whiteheadii
			Mus	musculus
			Niviventer	cremoriventer
			Rattus	baluensis
			Rattus	exulans
			Rattus	rattus
			Rattus	tiomancus
			Rattus	tiomanicus
			Sundamys	infraluteus
			Sundamys	muelleri
			Niviventer	cremoriventer
		Sciuridae	Aeromys	tephromelas
			Callosciurus	adamsi
			Callosciurus	notatus
			Callosciurus	prevostii
			Dremomys	everetti
			Exilisciurus	exilis
			Iomys	horsfieldi
			Lariscus	insignis
			Nannosciurus	melanotis
			Petaurillus	kinlochii
			Petaurista	elegans
			Petinomys	setosus
			Pteromyscus	pulverulentus
			Ratufa	affinis
			Rheithrosciurus	macrotis
			Rhinosciurus	laticaudatus
			Sundasciurus	brookei
			Sundasciurus	lowii
	Scandentia	Ptilocercidae	Ptilocercus	lowii
		Tupaiidae	Dendrogale	melanura
			Tupaia	dorsalis
			Tupaia	glis
			Tupaia	gracilis
			Tupaia	longipes
			Tupaia	minor
			Tupaia	montana
			Tupaia	picta
			Tupaia	splendidula
			Tupaia	tana
Reptilia
	Squamata	Gekkonidae	Gehyra	mutilata
			Hemidactylus	frenatus
		Varanidae	Varanus	salvator
